# Reconstructing the regulatory programs underlying the phenotypic plasticity of neural cancers

**DOI:** 10.1101/2023.03.10.532041

**Authors:** Ida Larsson, Felix Held, Gergana Popova, Alper Koc, Rebecka Jörnsten, Sven Nelander

**Author notes:** Indicates equal contribution (Ida Larsson, Felix Held).

## Abstract

Nervous system cancers contain a large spectrum of transcriptional cell states, reflecting processes active during normal development, injury response and growth. However, we lack a good understanding of these states’ regulation and pharmacological importance. Here, we describe the integrated reconstruction of such cellular regulatory programs and their therapeutic targets from extensive collections of single-cell RNA sequencing data (scRNA-seq) from both tumors and developing tissues. Our method, termed single-cell Regulatory-driven Clustering (*scRegClust*), predicts essential kinases and transcription factors in little computational time thanks to a new efficient optimization strategy. Using this method, we analyze scRNA-seq data from both adult and childhood brain cancers to identify transcription factors and kinases that regulate distinct tumor cell states. In adult glioblastoma, our model predicts that blocking the activity of *PDGFRA*, *DDR1*, *ERBB3* or *SOX6*, or increasing *YBX1* -activity, would potentiate temozolomide treatment. We further perform an integrative study of scRNA-seq data from both cancer and the developing brain to uncover the regulation of emerging meta-modules. We find a meta-module regulated by the transcription factors *SPI1* and *IRF8* and link it to an immune-mediated mesenchymal-like state. Our algorithm is available as an easy-to-use R package and companion visualization tool that help uncover the regulatory programs underlying cell plasticity in cancer and other diseases.
