## Supplementary Table 1 for "Reconstructing the regulatory programs underlying the phenotypic plasticity of neural cancers"

### Sheet: Blad1
Gene	Protein.class	RNA.blood.cell.specific.nTPM	Module	Module.description	Annotation.agrees	X	Tissue.expression.cluster	Blood.expression.cluster	RNA.blood.lineage.specific.nTPM	RNA.blood.cell.specificity
AR	Androgen receptor	Not detected in immune cells	5	pDC	0	Cluster 35: Glandular cells - Unknown function				Breast glandular cells: 93.7;Granulosa cells: 104.8;Hepatocytes: 269.2;Leydig cells: 77.9;Peritubular cells: 86.5;Skeletal myocytes: 75.0
BAZ2B	Bromodomain adjacent to zinc finger domain 2B	Group enriched	8	Mono	0	Cluster 9: Photoreceptor cells - Phototransduction	Cluster 1: Neutrophils - Mixed function	granulocytes: 213.2	basophil: 115.8;neutrophil: 213.2	Astrocytes: 477.3;Oligodendrocytes: 604.3
BCL6	BCL6 transcription repressor	Group enriched	8	Mono	1	Cluster 50: Fibroblasts - ECM organization	Cluster 9: Neutrophils - Innate immune response	granulocytes: 269.1;monocytes: 76.4	neutrophil: 269.1;non-classical monocyte: 76.4	Basal squamous epithelial cells: 205.5
CEBPD	CCAAT enhancer binding protein delta	Immune cell enhanced	8	Mono	1	Cluster 41: Macrophages - Immune response	Cluster 1: Neutrophils - Mixed function	granulocytes: 54.9;monocytes: 19.9	neutrophil: 54.9	Adipocytes: 1541.7;Basal prostatic cells: 1435.6;Basal squamous epithelial cells: 2487.0;Prostatic glandular cells: 1668.5;Skeletal myocytes: 1386.3
CUX1	Cut like homeobox 1	Immune cell enhanced	8	Mono	1	Cluster 36: Stromal cells - Cell proliferation	Cluster 51: Monocytes - Innate immune response		non-classical monocyte: 35.0
CXXC5	CXXC finger protein 5	Group enriched	9	NK	1	Cluster 29: Early spermatids - Spermatogenesis	Cluster 19: B-cells - Humoral immune response		MAIT T-cell: 30.0;memory B-cell: 85.1;naive B-cell: 96.7;NK-cell: 71.9;plasmacytoid DC: 59.0	Distal tubular cells: 317.0;Early spermatids: 714.2;Horizontal cells: 541.8
DPF3	Double PHD fingers 3	Not detected in immune cells	10	B	1	Cluster 9: Photoreceptor cells - Phototransduction	Cluster 21: B-cells - Adaptive immune response			Astrocytes: 104.5;Cone photoreceptor cells: 108.4;Early spermatids: 58.5;Oligodendrocyte precursor cells: 123.1;Oligodendrocytes: 115.7;Rod photoreceptor cells: 85.5
FAM171B	Family with sequence similarity 171 member B	Not detected in immune cells	2	T	0	Cluster 56: Bipolar cells - Visual perception				Astrocytes: 258.6;Bipolar cells: 141.4;Excitatory neurons: 126.5;Inhibitory neurons: 114.2;Oligodendrocyte precursor cells: 102.1;Oligodendrocytes: 78.5
HES4	Hes family bHLH transcription factor 4	Immune cell enriched	1	Mono	0	Cluster 48: Smooth muscle cells - ECM organization	Cluster 52: Eosinophils - Transcription	granulocytes: 12.4	eosinophil: 12.4	Basal prostatic cells: 345.1;Paneth cells: 397.4;Prostatic glandular cells: 286.6;Smooth muscle cells: 385.7;Urothelial cells: 494.9
HIF1A	Hypoxia inducible factor 1 subunit alpha	Immune cell enhanced	8	Mono	0	Cluster 40: Granulosa cells - Unknown function	Cluster 45: Eosinophils - Innate immune response	granulocytes: 155.0	eosinophil: 155.0
HIVEP2	HIVEP zinc finger 2	Low immune cell specificity	3	-	0	Cluster 21: Neurons & Oligodendrocytes - Neuronal signaling	Cluster 32: T-cells - Unknown function			Excitatory neurons: 326.2;Inhibitory neurons: 223.0
HOPX	HOP homeobox	Immune cell enhanced	9	NK	1	Cluster 63: NK-cells & T-cells - Immune response	Cluster 48: NK-cells - Unknown function	NK-cells: 781.6;T-cells: 518.2	gdT-cell: 518.2;NK-cell: 781.6	Alveolar cells type 1: 750.0;Alveolar cells type 2: 569.2;Basal keratinocytes: 414.6;dendritic cells: 345.3;NK-cells: 1150.4;Suprabasal keratinocytes: 377.2;Syncytiotrophoblasts: 321.8
IRF7	Interferon regulatory factor 7	Immune cell enriched	5	pDC	1	Cluster 65: Plasmacytoid DCs - Unknown function	Cluster 3: Plasmacytoid DCs - Unknown function	dendritic cells: 596.9	plasmacytoid DC: 596.9	dendritic cells: 576.1
MXD1	MAX dimerization protein 1	Immune cell enhanced	8	Mono	0	Cluster 53: Intestinal epithelial cells - Unknown function	Cluster 9: Neutrophils - Innate immune response	granulocytes: 496.3	neutrophil: 496.3	Distal enterocytes: 507.0;Langerhans cells: 224.8;Paneth cells: 369.6
MYBL1	MYB proto-oncogene like 1	Immune cell enhanced	9	NK	1	Cluster 24: Non-specific - Transcription regulation	Cluster 36: GdT-cells - Adaptive immune response	T-cells: 1.9	gdT-cell: 1.9;MAIT T-cell: 1.3	dendritic cells: 127.3;NK-cells: 107.1;Plasma cells: 40.2;Spermatocytes: 35.8;T-cells: 89.1
NR3C2	Nuclear receptor subfamily 3 group C member 2	Immune cell enhanced	2	T	1	Cluster 8: Neurons & Oligodendrocytes - Synaptic function	Cluster 16: MAIT-cells - Unknown function	T-cells: 1.8	MAIT T-cell: 1.8	Astrocytes: 265.8;Excitatory neurons: 275.7;Inhibitory neurons: 269.9;Microglial cells: 176.1;Oligodendrocyte precursor cells: 230.2
PLSCR1	Phospholipid scramblase 1	Low immune cell specificity	1	Mono	1	Cluster 1: Pancreatic cells - Digestion	Cluster 25: Monocytes - Inflammatory response			Ductal cells: 291.6
PLXNA4	Plexin A4	Immune cell enriched	5	pDC	1	Cluster 8: Neurons & Oligodendrocytes - Synaptic function	Cluster 3: Plasmacytoid DCs - Unknown function	dendritic cells: 2.6	plasmacytoid DC: 2.6	Excitatory neurons: 235.3;Inhibitory neurons: 261.3
SCML4	Scm polycomb group protein like 4	Group enriched	2	T	1	Cluster 58: T-cells - T-cell receptor	Cluster 36: GdT-cells - Adaptive immune response	NK-cells: 53.2;T-cells: 74.8	gdT-cell: 48.2;MAIT T-cell: 47.7;memory CD4 T-cell: 74.8;memory CD8 T-cell: 65.7;naive CD4 T-cell: 69.1;naive CD8 T-cell: 59.5;NK-cell: 53.2	dendritic cells: 31.7;Early spermatids: 72.1;Late spermatids: 168.4;NK-cells: 35.0;T-cells: 73.3
SETBP1	SET binding protein 1	Immune cell enhanced	5	pDC	1	Cluster 8: Neurons & Oligodendrocytes - Synaptic function	Cluster 19: B-cells - Humoral immune response	B-cells: 3.0;dendritic cells: 2.8;monocytes: 1.0	naive B-cell: 3.0;plasmacytoid DC: 2.8	Excitatory neurons: 349.0;Inhibitory neurons: 548.3;Oligodendrocyte precursor cells: 170.4
SMAD7	SMAD family member 7	Immune cell enhanced	9	NK	0	Cluster 24: Non-specific - Transcription regulation	Cluster 2: Granulocytes - Unknown function		basophil: 4.1;eosinophil: 5.6	Alveolar cells type 1: 54.5;Distal enterocytes: 56.6;Hepatic stellate cells: 71.4
SOX5	SRY-box transcription factor 5	Group enriched	10	B	1	Cluster 8: Neurons & Oligodendrocytes - Synaptic function	Cluster 43: B-cells - Humoral immune response	B-cells: 1.5	memory B-cell: 1.5;naive B-cell: 1.3	Astrocytes: 1531.5;Excitatory neurons: 615.9;Inhibitory neurons: 717.3;Oligodendrocyte precursor cells: 1437.1
STAT4	Signal transducer and activator of transcription 4	Low immune cell specificity	2	T	1	Cluster 24: Non-specific - Transcription regulation	Cluster 36: GdT-cells - Adaptive immune response	NK-cells: 76.6;T-cells: 121.2		dendritic cells: 139.0;Early spermatids: 275.1;Excitatory neurons: 85.9;Late spermatids: 66.0;NK-cells: 108.1;Plasma cells: 83.8;T-cells: 137.4
TERB1	Telomere repeat binding bouquet formation protein 1	Immune cell enhanced	5	pDC	0	Cluster 11: Alveolar cells - Smell perception	Cluster 6: Non-specific - Transcription		basophil: 1.9
TET2	Tet methylcytosine dioxygenase 2	Immune cell enhanced	8	Mono	0	Cluster 41: Macrophages - Immune response	Cluster 1: Neutrophils - Mixed function	granulocytes: 55.5	neutrophil: 55.5	Oligodendrocyte precursor cells: 112.6;Oligodendrocytes: 128.3
THRB	Thyroid hormone receptor beta	Group enriched	10	B	1	Cluster 8: Neurons & Oligodendrocytes - Synaptic function	Cluster 34: Basophils - Unknown function	B-cells: 2.2;granulocytes: 7.2	basophil: 7.2;naive B-cell: 2.2	Astrocytes: 199.2;Cone photoreceptor cells: 164.7;Excitatory neurons: 688.0;Inhibitory neurons: 631.3;Oligodendrocyte precursor cells: 329.2
ZFHX3	Zinc finger homeobox 3	Not detected in immune cells	8	Mono	0	Cluster 48: Smooth muscle cells - ECM organization	Cluster 27: Non-specific - Gene expression			Microglial cells: 285.8;Smooth muscle cells: 177.3
ZFP36	ZFP36 ring finger protein	Immune cell enhanced	8	Mono	0	Cluster 50: Fibroblasts - ECM organization	Cluster 9: Neutrophils - Innate immune response		neutrophil: 313.6	Adipocytes: 2759.0
ZNF516	Zinc finger protein 516	Immune cell enhanced	8	Mono	0	Cluster 44: Endometrium - Transcription	Cluster 52: Eosinophils - Transcription	granulocytes: 10.2	neutrophil: 10.2	Astrocytes: 75.1;Early spermatids: 77.4;Endometrial stromal cells: 78.9;Langerhans cells: 69.7;Oligodendrocyte precursor cells: 73.9
ZNF521	Zinc finger protein 521	Group enriched	5	pDC	1	Cluster 68: Oligodendrocytes - Mixed function	Cluster 38: Basophils - Unknown function	dendritic cells: 8.8;granulocytes: 11.4	basophil: 11.4;plasmacytoid DC: 8.8	Astrocytes: 170.1;Microglial cells: 53.4;Oligodendrocyte precursor cells: 221.7;Oligodendrocytes: 104.6
ZNF600	Zinc finger protein 600	Immune cell enhanced	9	NK	1	Cluster 63: NK-cells & T-cells - Immune response	Cluster 48: NK-cells - Unknown function	NK-cells: 45.5;T-cells: 18.9	NK-cell: 45.5	NK-cells: 51.5
ZNF608	Zinc finger protein 608	Immune cell enhanced	10	B	1	Cluster 8: Neurons & Oligodendrocytes - Synaptic function	Cluster 10: Basophils - Unknown function	B-cells: 1.6;granulocytes: 2.5	basophil: 2.5;naive B-cell: 1.6	Astrocytes: 105.4;Inhibitory neurons: 141.2;Oligodendrocyte precursor cells: 219.2;Oligodendrocytes: 209.9
ZNF860	Zinc finger protein 860	Group enriched	10	B	1	Cluster 57: B-cells - Immune response	Cluster 43: B-cells - Humoral immune response	B-cells: 7.0	memory B-cell: 7.0;naive B-cell: 5.2	B-cells: 14.0;Extravillous trophoblasts: 3.8;Respiratory ciliated cells: 4.3;Syncytiotrophoblasts: 4.2
					20
